# The Encyclopedia of DNA Elements

**DOI:** 10.64898/2026.07.06.731365

**Authors:** The ENCODE Project Consortium, Timothy E. Reddy

**Affiliations:** Altius Institute for Biomedical Sciences

## Abstract

We present the Encyclopedia of DNA Elements (ENCODE), a reference map of the genomic basis of gene regulation. A product of more than two decades of systematic interrogation of genome function, ENCODE encompasses more than 16,000 genome-wide experiments, predominantly in primary cells and tissues, focused on three core layers of genome function. First, ENCODE now provides a catalog of gene regulatory elements. The catalog is based on a foundation of 5.3 million DNase I hypersensitive sites that delineate essentially all chromatin-accessible regulatory DNA in the human genome, as well as extensive maps of chromatin states, transcription factor occupancy, and nascent transcription, and systematic predictions of the functional consequences of non-coding genetic variants on regulatory element activity. Second, ENCODE expands the catalog of genes and transcripts, which now includes nearly 18,000 novel human long noncoding RNA genes, nearly 150,000 novel transcript isoforms, and genome-wide maps of transcript stability across cell types and time. Third, ENCODE now maps physical and functional interactions among regulatory elements and genes across more than 100 human tissues and cell lines at up to 10 bp resolution. Those studies reveal a vast network of interactions among millions of loop anchors across and links those interactions to gene expression. Through parallel studies in mice, ENCODE also provides extensive maps of gene regulatory elements, transcripts, and their interactions across the mouse postnatal development. Together, the Encyclopedia of DNA Elements provides a foundational framework for genome-focused studies of human and mouse biology.
