## Supplementary Table 3 for "The Encyclopedia of DNA Elements"

### Sheet: ENCODE_Tagged_ChIP_seq
ENCODE Portal Accession Number	Tagged Transcription Factor	Cell Line	Production Center
ENCSR659CCI	FOXK1	K562	Richard Myers, HAIB
ENCSR279OXE	ZFP30	K562	Michael Snyder, Stanford
ENCSR066EWR	ZMYM2	HepG2	Richard Myers, HAIB
ENCSR427WZJ	ZNF143	K562	Richard Myers, HAIB
ENCSR506SSQ	ZNF354C	K562	Michael Snyder, Stanford
ENCSR008DOU	SNAPC5	K562	Michael Snyder, Stanford
ENCSR358PJI	ZNF277	K562	Michael Snyder, Stanford
ENCSR537FDJ	ETV4	HepG2	Richard Myers, HAIB
ENCSR590BHJ	ZNF275	HepG2	Richard Myers, HAIB
ENCSR696URR	ZNF512	K562	Richard Myers, HAIB
ENCSR744GHR	E2F5	K562	Richard Myers, HAIB
ENCSR427XYP	ZNF740	K562	Richard Myers, HAIB
ENCSR015KAM	DMTF1	K562	Richard Myers, HAIB
ENCSR037LQB	ZSCAN25	HepG2	Richard Myers, HAIB
ENCSR913KJZ	KLF16	HepG2	Richard Myers, HAIB
ENCSR124YFA	ZNF124	K562	Richard Myers, HAIB
ENCSR609ZLF	ZNF431	K562	Richard Myers, HAIB
ENCSR282ZLP	JUND	HepG2	Richard Myers, HAIB
ENCSR903JFF	ZNF605	HepG2	Richard Myers, HAIB
ENCSR026RAK	MXD1	K562	Michael Snyder, Stanford
ENCSR932BNN	ARID3A	HepG2	Richard Myers, HAIB
ENCSR170AMG	FOXC1	HepG2	Richard Myers, HAIB
ENCSR017EJY	DLX4	K562	Michael Snyder, Stanford
ENCSR268XPQ	TCF12	HepG2	Richard Myers, HAIB
ENCSR922YDT	SLC30A9	K562	Michael Snyder, Stanford
ENCSR844JVU	TCFL5	K562	Michael Snyder, Stanford
ENCSR617POJ	ZFP1	K562	Michael Snyder, Stanford
ENCSR605KVV	ZNF251	HepG2	Richard Myers, HAIB
ENCSR710EFA	TEAD2	HepG2	Richard Myers, HAIB
ENCSR805SIA	PURB	K562	Richard Myers, HAIB
ENCSR516SMM	SRF	HepG2	Richard Myers, HAIB
ENCSR130NZQ	PRDM4	HepG2	Richard Myers, HAIB
ENCSR513YMV	ELK4	HepG2	Richard Myers, HAIB
ENCSR401VBM	ZHX2	HepG2	Richard Myers, HAIB
ENCSR830LDY	MEIS2	HepG2	Richard Myers, HAIB
ENCSR741TTE	JRK	HepG2	Richard Myers, HAIB
ENCSR823QTA	HOXA7	HepG2	Richard Myers, HAIB
ENCSR165EGX	JARID2	HepG2	Richard Myers, HAIB
ENCSR039IQA	BAZ2A	HepG2	Richard Myers, HAIB
ENCSR755CRA	ZKSCAN8	K562	Richard Myers, HAIB
ENCSR225UTR	IRX3	HepG2	Richard Myers, HAIB
ENCSR238XDV	BORCS8-MEF2B	HepG2	Richard Myers, HAIB
ENCSR478SKI	TSC22D1	HepG2	Richard Myers, HAIB
ENCSR124QQJ	ZNF354B	HepG2	Richard Myers, HAIB
ENCSR279IMD	HMGXB4	K562	Richard Myers, HAIB
ENCSR875FZN	PIN1	HepG2	Richard Myers, HAIB
ENCSR203UQM	ZFYVE20	HepG2	Richard Myers, HAIB
ENCSR031WWM	TERF1	HepG2	Richard Myers, HAIB
ENCSR912NEF	MGA	HepG2	Richard Myers, HAIB
ENCSR907PAR	ZNF878	HepG2	Richard Myers, HAIB
ENCSR210DDA	ZSCAN21	HepG2	Richard Myers, HAIB
ENCSR692RKS	HOXA10	HepG2	Richard Myers, HAIB
ENCSR410LFU	SMAD7	HepG2	Richard Myers, HAIB
ENCSR965SHB	ATF4	HepG2	Richard Myers, HAIB
ENCSR685GGQ	JUNB	HepG2	Richard Myers, HAIB
ENCSR440OJH	FLYWCH1	HepG2	Richard Myers, HAIB
ENCSR689JMY	NRF1	HepG2	Richard Myers, HAIB
ENCSR663NFC	STAT5B	K562	Michael Snyder, Stanford
ENCSR775NLJ	CHCHD3	K562	Michael Snyder, Stanford
ENCSR810DBO	PRMT3	HepG2	Richard Myers, HAIB
ENCSR507BRS	BATF2	HepG2	Richard Myers, HAIB
ENCSR421ADK	THAP7	HepG2	Richard Myers, HAIB
ENCSR180MUU	RREB1	HepG2	Richard Myers, HAIB
ENCSR769CWW	ATF6	HepG2	Richard Myers, HAIB
ENCSR959COF	ZBTB10	HepG2	Richard Myers, HAIB
ENCSR011INW	PRDM15	HepG2	Richard Myers, HAIB
ENCSR167MTG	STAG1	HepG2	Richard Myers, HAIB
ENCSR578KEN	USF2	K562	Richard Myers, HAIB
ENCSR873OVI	MTA3	HepG2	Richard Myers, HAIB
ENCSR474YDA	YEATS4	HepG2	Richard Myers, HAIB
ENCSR980EGJ	TP53	HepG2	Richard Myers, HAIB
ENCSR469FBY	HNF4A	HepG2	Richard Myers, HAIB
ENCSR956OSX	ONECUT1	HepG2	Richard Myers, HAIB
ENCSR492FKD	ZNF257	K562	Michael Snyder, Stanford
ENCSR563SHQ	ZFP36L2	HepG2	Richard Myers, HAIB
ENCSR026KKZ	ZBTB17	K562	Michael Snyder, Stanford
ENCSR231ZVN	FOXA3	K562	Michael Snyder, Stanford
ENCSR398TMP	MYNN	HepG2	Richard Myers, HAIB
ENCSR892RCP	CBX5	HepG2	Richard Myers, HAIB
ENCSR460YAM	SP1	HepG2	Richard Myers, HAIB
ENCSR658YLN	PATZ1	HepG2	Richard Myers, HAIB
ENCSR581KCO	MYBL2	HepG2	Richard Myers, HAIB
ENCSR046DIG	DDIT3	HepG2	Richard Myers, HAIB
ENCSR783EPA	TBPL1	K562	Michael Snyder, Stanford
ENCSR041RCS	SOX13	HepG2	Michael Snyder, Stanford
ENCSR591ASD	TEAD1	K562	Michael Snyder, Stanford
ENCSR879KXD	RAD21	K562	Michael Snyder, Stanford
ENCSR350GZC	ZNF561	K562	Michael Snyder, Stanford
ENCSR459FUE	ERF	K562	Michael Snyder, Stanford
ENCSR110JLQ	ZNF778	K562	Michael Snyder, Stanford
ENCSR236JZN	ZNF586	K562	Michael Snyder, Stanford
ENCSR481QLH	NR3C1	HepG2	Richard Myers, HAIB
ENCSR159RBE	GLYR1	HepG2	Richard Myers, HAIB
ENCSR800KMQ	ZBTB43	K562	Richard Myers, HAIB
ENCSR392JVX	ELK1	K562	Richard Myers, HAIB
ENCSR977FRK	ZNF563	HepG2	Richard Myers, HAIB
ENCSR163VTS	NFYA	K562	Richard Myers, HAIB
ENCSR124XCX	TRIM24	HepG2	Richard Myers, HAIB
ENCSR002ZGC	ZNF212	K562	Michael Snyder, Stanford
ENCSR288ZFV	ATF4	HepG2	Michael Snyder, Stanford
ENCSR084WHZ	FOXP4	K562	Richard Myers, HAIB
ENCSR525VAT	JUNB	K562	Michael Snyder, Stanford
ENCSR953MMC	ZC3H4	HepG2	Richard Myers, HAIB
ENCSR744CXJ	ELF1	K562	Richard Myers, HAIB
ENCSR645ZWR	IRF2	K562	Richard Myers, HAIB
ENCSR841GLE	ZNF217	K562	Richard Myers, HAIB
ENCSR280SCF	KDM4B	HepG2	Richard Myers, HAIB
ENCSR384YOP	MZF1	HepG2	Richard Myers, HAIB
ENCSR069JKP	TFDP2	HepG2	Richard Myers, HAIB
ENCSR985OYK	ZBTB11	K562	Michael Snyder, Stanford
ENCSR935GZV	NFYB	HepG2	Richard Myers, HAIB
ENCSR981BHT	ADNP	HepG2	Richard Myers, HAIB
ENCSR354FPG	STAT5B	HepG2	Richard Myers, HAIB
ENCSR237RPW	ZNF326	HepG2	Richard Myers, HAIB
ENCSR754KCC	KDM2A	HepG2	Richard Myers, HAIB
ENCSR068ZQR	ZNF777	HepG2	Richard Myers, HAIB
ENCSR924LSO	E2F4	HepG2	Richard Myers, HAIB
ENCSR054JMQ	REST	K562	Michael Snyder, Stanford
ENCSR392TWV	ZBTB20	HepG2	Richard Myers, HAIB
ENCSR950FIL	HDAC2	HepG2	Richard Myers, HAIB
ENCSR173USN	ZBTB43	HepG2	Richard Myers, HAIB
ENCSR655QNQ	REXO4	HepG2	Richard Myers, HAIB
ENCSR532WFC	ZBTB14	HepG2	Richard Myers, HAIB
ENCSR243OKN	MED8	HepG2	Richard Myers, HAIB
ENCSR110GQV	CENPT	HepG2	Richard Myers, HAIB
ENCSR767HDQ	CERS6	HepG2	Richard Myers, HAIB
ENCSR959XNY	MED1	HepG2	Richard Myers, HAIB
ENCSR689JMN	PREB	HepG2	Richard Myers, HAIB
ENCSR289PSX	PRDM10	HepG2	Richard Myers, HAIB
ENCSR044UJJ	ATF4	K562	Michael Snyder, Stanford
ENCSR126YJQ	HMG20A	K562	Michael Snyder, Stanford
ENCSR335SUD	ZNF436	K562	Michael Snyder, Stanford
ENCSR187RGF	ZNF695	K562	Michael Snyder, Stanford
ENCSR136OFY	NR2F1	HepG2	Michael Snyder, Stanford
ENCSR421DAO	ZBTB33	HepG2	Richard Myers, HAIB
ENCSR915APT	ZCCHC11	HepG2	Richard Myers, HAIB
ENCSR536CBU	ZBTB9	K562	Michael Snyder, Stanford
ENCSR590FLL	ZNF347	K562	Michael Snyder, Stanford
ENCSR711KBM	ZNF12	HepG2	Richard Myers, HAIB
ENCSR942XQI	RAD21	K562	Michael Snyder, Stanford
ENCSR455DOO	RCOR2	HepG2	Richard Myers, HAIB
ENCSR578CXC	ZNF644	HepG2	Richard Myers, HAIB
ENCSR954KIC	KAT8	HepG2	Richard Myers, HAIB
ENCSR125DAD	MLX	HepG2	Richard Myers, HAIB
ENCSR372JXR	ZNF511	HepG2	Richard Myers, HAIB
ENCSR596FEL	RBPJ	HepG2	Richard Myers, HAIB
ENCSR497JLX	TEAD1	HepG2	Richard Myers, HAIB
ENCSR096IIB	ETV5	HepG2	Richard Myers, HAIB
ENCSR938ETG	KLF9	HepG2	Richard Myers, HAIB
ENCSR953KEY	TFE3	K562	Michael Snyder, Stanford
ENCSR972CVS	ELK3	K562	Michael Snyder, Stanford
ENCSR099MNR	ZNF75A	K562	Michael Snyder, Stanford
ENCSR918EFA	ZNF57	K562	Michael Snyder, Stanford
ENCSR338DUC	RAD21	HepG2	Michael Snyder, Stanford
ENCSR788DXU	FOXA3	K562	Richard Myers, HAIB
ENCSR784IMK	TFAP4	K562	Richard Myers, HAIB
ENCSR569GKR	ZNF253	HepG2	Richard Myers, HAIB
ENCSR151WAM	MBNL3	HepG2	Michael Snyder, Stanford
ENCSR770AOR	ELF3	HepG2	Richard Myers, HAIB
ENCSR055FQB	ZNF217	HepG2	Richard Myers, HAIB
ENCSR886YJI	ZNF574	HepG2	Richard Myers, HAIB
ENCSR201GGK	NFIL3	HepG2	Richard Myers, HAIB
ENCSR925TWM	ETV6	HepG2	Richard Myers, HAIB
ENCSR505LJT	ZFP37	HepG2	Richard Myers, HAIB
ENCSR005GZH	SMAD3	HepG2	Richard Myers, HAIB
ENCSR832PID	ZNF318	HepG2	Richard Myers, HAIB
ENCSR157CEN	ZNF205	HepG2	Richard Myers, HAIB
ENCSR210HBN	IKZF5	HepG2	Richard Myers, HAIB
ENCSR087NSR	KDM1A	HepG2	Richard Myers, HAIB
ENCSR331ORD	CREB1	HepG2	Richard Myers, HAIB
ENCSR988LZG	ARID4B	HepG2	Richard Myers, HAIB
ENCSR955LXM	ZBTB33	K562	Richard Myers, HAIB
ENCSR924KZA	ZNF235	HepG2	Richard Myers, HAIB
ENCSR237OGW	CREBL2	HepG2	Richard Myers, HAIB
ENCSR062TDX	SALL2	HepG2	Richard Myers, HAIB
ENCSR782WWY	ZNF546	HepG2	Richard Myers, HAIB
ENCSR148FHD	ZNF827	HepG2	Richard Myers, HAIB
ENCSR397EOT	ZNF564	HepG2	Richard Myers, HAIB
ENCSR979KHU	ATF7-NPFF	HepG2	Richard Myers, HAIB
ENCSR605JAI	TMF1	HepG2	Richard Myers, HAIB
ENCSR216GKQ	ZSCAN5A	HepG2	Richard Myers, HAIB
ENCSR338UQU	STAT6	K562	Richard Myers, HAIB
ENCSR225OGU	ERF	K562	Richard Myers, HAIB
ENCSR523RGJ	ZNF704	HepG2	Richard Myers, HAIB
ENCSR693TYT	ZNF75D	HepG2	Richard Myers, HAIB
ENCSR568ZXG	ATF3	K562	Richard Myers, HAIB
ENCSR938SDM	ZC3H13	HepG2	Richard Myers, HAIB
ENCSR998LUY	TARDBP	HepG2	Richard Myers, HAIB
ENCSR720ODW	THAP4	HepG2	Richard Myers, HAIB
ENCSR545ADB	NACC2	HepG2	Richard Myers, HAIB
ENCSR269BSA	MED1	K562	Richard Myers, HAIB
ENCSR166BAY	ZBTB1	K562	Richard Myers, HAIB
ENCSR642PQK	SP4	HepG2	Richard Myers, HAIB
ENCSR656JZL	HHEX	HepG2	Richard Myers, HAIB
ENCSR360ECJ	ZNF232	K562	Richard Myers, HAIB
ENCSR697CNF	ZNF571	HepG2	Richard Myers, HAIB
ENCSR068QXO	SMAD4	K562	Richard Myers, HAIB
ENCSR322ULL	ZBTB7B	HepG2	Richard Myers, HAIB
ENCSR512ECF	ZNF142	HepG2	Richard Myers, HAIB
ENCSR263YXJ	ZNF672	HepG2	Richard Myers, HAIB
ENCSR073OBD	ZNF879	HepG2	Richard Myers, HAIB
ENCSR808FZR	ZNF841	HepG2	Richard Myers, HAIB
ENCSR409DYM	ZFAT	HepG2	Richard Myers, HAIB
ENCSR940PYZ	ZNF609	K562	Richard Myers, HAIB
ENCSR727IJD	ZNF562	HepG2	Richard Myers, HAIB
ENCSR976MXN	ZNF317	K562	Richard Myers, HAIB
ENCSR153DWR	E2F1	K562	Richard Myers, HAIB
ENCSR231NMZ	ZNF567	HepG2	Richard Myers, HAIB
ENCSR056SXR	MYPOP	HepG2	Richard Myers, HAIB
ENCSR871EQD	POU2F1	HepG2	Richard Myers, HAIB
ENCSR095JQV	ZNF780A	HepG2	Richard Myers, HAIB
ENCSR946BKU	NR1H2	HepG2	Richard Myers, HAIB
ENCSR498JCG	ELF4	K562	Richard Myers, HAIB
ENCSR204ZIN	TOPORS	HepG2	Richard Myers, HAIB
ENCSR443YTB	PROX1	HepG2	Richard Myers, HAIB
ENCSR893BAO	REPIN1	HepG2	Richard Myers, HAIB
ENCSR136QQF	REL	HepG2	Richard Myers, HAIB
ENCSR976KGR	CCDC6	HepG2	Richard Myers, HAIB
ENCSR775EOB	SNAPC2	HepG2	Richard Myers, HAIB
ENCSR978DQT	ZHX1	HepG2	Richard Myers, HAIB
ENCSR028WJI	TGIF2	K562	Richard Myers, HAIB
ENCSR115LFG	ZNF181	HepG2	Richard Myers, HAIB
ENCSR765VDK	SMYD3	HepG2	Richard Myers, HAIB
ENCSR014ARU	ATF2	K562	Richard Myers, HAIB
ENCSR250LJG	GATAD2B	HepG2	Richard Myers, HAIB
ENCSR864WKA	ZBTB34	HepG2	Richard Myers, HAIB
ENCSR482SWD	MTERF2	HepG2	Richard Myers, HAIB
ENCSR941WVJ	FBXL19	HepG2	Richard Myers, HAIB
ENCSR372IML	SP1	K562	Richard Myers, HAIB
ENCSR803PAI	ATF4	HepG2	Richard Myers, HAIB
ENCSR140GLO	SMAD3	K562	Richard Myers, HAIB
ENCSR267TGY	ARNT2	HepG2	Richard Myers, HAIB
ENCSR423TVD	SNAPC5	HepG2	Richard Myers, HAIB
ENCSR656RTA	ZNF527	HepG2	Richard Myers, HAIB
ENCSR377GZS	ZFP90	HepG2	Richard Myers, HAIB
ENCSR957LTN	ZNF146	HepG2	Richard Myers, HAIB
ENCSR879RGN	ZFHX3	HepG2	Richard Myers, HAIB
ENCSR799URB	ZNF121	K562	Richard Myers, HAIB
ENCSR613YQN	ZNF468	HepG2	Richard Myers, HAIB
ENCSR361UTL	MYBL2	K562	Richard Myers, HAIB
ENCSR992KMO	MTERF4	HepG2	Richard Myers, HAIB
ENCSR493JTJ	ETV6	K562	Richard Myers, HAIB
ENCSR631JFU	IRF9	HepG2	Richard Myers, HAIB
ENCSR158LJN	MAX	K562	Richard Myers, HAIB
ENCSR939CDD	ARID4B	K562	Richard Myers, HAIB
ENCSR652OGX	ZNF511	K562	Richard Myers, HAIB
ENCSR787CHF	USF1	K562	Richard Myers, HAIB
ENCSR917SSX	ZNF160	HepG2	Richard Myers, HAIB
ENCSR015LYB	HIC2	HepG2	Richard Myers, HAIB
ENCSR228ELU	TEAD1	K562	Richard Myers, HAIB
ENCSR817FMN	TEAD4	K562	Richard Myers, HAIB
ENCSR554YEH	TOE1	HepG2	Richard Myers, HAIB
ENCSR272TOJ	DLX6	HepG2	Richard Myers, HAIB
ENCSR248BVU	ZNF264	HepG2	Richard Myers, HAIB
ENCSR214EKV	ZNF281	K562	Michael Snyder, Stanford
ENCSR125YGM	ID3	K562	Michael Snyder, Stanford
ENCSR567NTZ	TCF15	K562	Michael Snyder, Stanford
ENCSR107DKT	SP140L	HepG2	Richard Myers, HAIB
ENCSR077TKJ	ZNF707	K562	Michael Snyder, Stanford
ENCSR634GEO	E2F8	HepG2	Richard Myers, HAIB
ENCSR860ONE	KLF15	HepG2	Richard Myers, HAIB
ENCSR141XJW	ARID2	HepG2	Richard Myers, HAIB
ENCSR827ZGB	ZNF589	HepG2	Richard Myers, HAIB
ENCSR377HQG	ZNF140	K562	Michael Snyder, Stanford
ENCSR620MHD	KDM2B	K562	Michael Snyder, Stanford
ENCSR494HMS	AKAP8L	HepG2	Richard Myers, HAIB
ENCSR081VFY	ZFP36L1	HepG2	Richard Myers, HAIB
ENCSR505ELD	NPAS2	HepG2	Richard Myers, HAIB
ENCSR058DRG	CEBPG	K562	Richard Myers, HAIB
ENCSR626HJW	HMG20A	K562	Richard Myers, HAIB
ENCSR512JVC	ZNF724P	HepG2	Richard Myers, HAIB
ENCSR516SWI	NR2C2	K562	Richard Myers, HAIB
ENCSR407MQT	SALL1	HepG2	Richard Myers, HAIB
ENCSR471WXT	CREB1	K562	Richard Myers, HAIB
ENCSR011WGT	GABPB1	K562	Richard Myers, HAIB
ENCSR133DMU	RERE	K562	Richard Myers, HAIB
ENCSR085XDP	ATF1	K562	Richard Myers, HAIB
ENCSR553ZJQ	ZNF18	HepG2	Richard Myers, HAIB
ENCSR898XQZ	NONO	HepG2	Richard Myers, HAIB
ENCSR211BDR	JDP2	HepG2	Richard Myers, HAIB
ENCSR347HAM	ZNF221	HepG2	Richard Myers, HAIB
ENCSR579XWM	HSF4	K562	Michael Snyder, Stanford
ENCSR946WBN	JUN	K562	Richard Myers, HAIB
ENCSR530WIV	FOXP1	K562	Richard Myers, HAIB
ENCSR308LFD	SRY	HepG2	Richard Myers, HAIB
ENCSR307YJU	MYNN	K562	Michael Snyder, Stanford
ENCSR659YWQ	ZNF449	K562	Michael Snyder, Stanford
ENCSR681KXT	ZNF329	HepG2	Richard Myers, HAIB
ENCSR618END	ZNF430	HepG2	Richard Myers, HAIB
ENCSR229KXQ	ZNF282	K562	Richard Myers, HAIB
ENCSR488ZNK	ZNF646	HepG2	Richard Myers, HAIB
ENCSR436CZV	AFF4	K562	Richard Myers, HAIB
ENCSR929KSH	SKIL	HepG2	Richard Myers, HAIB
ENCSR850YDX	ZBTB7A	HepG2	Richard Myers, HAIB
ENCSR201DCF	ZFP91	K562	Richard Myers, HAIB
ENCSR924JOW	KAT7	K562	Richard Myers, HAIB
ENCSR672OHP	LCOR	K562	Richard Myers, HAIB
ENCSR853BYT	ZNF292	HepG2	Richard Myers, HAIB
ENCSR199MFT	FOXQ1	HepG2	Richard Myers, HAIB
ENCSR249VFB	ZBTB49	K562	Richard Myers, HAIB
ENCSR560HRJ	ZNF136	HepG2	Richard Myers, HAIB
ENCSR125MLR	ZNF749	HepG2	Richard Myers, HAIB
ENCSR628DJK	ZFX	K562	Richard Myers, HAIB
ENCSR707WZK	NCOA1	HepG2	Richard Myers, HAIB
ENCSR699ZES	ZNF670	HepG2	Richard Myers, HAIB
ENCSR574YRZ	ZSCAN12	HepG2	Richard Myers, HAIB
ENCSR178SXA	NCOA2	HepG2	Richard Myers, HAIB
ENCSR368GJN	E2F4	K562	Richard Myers, HAIB
ENCSR013UDY	TOE1	K562	Richard Myers, HAIB
ENCSR600SCF	SCMH1	HepG2	Richard Myers, HAIB
ENCSR175MIA	ZBTB2	HepG2	Richard Myers, HAIB
ENCSR088LFR	GRHL1	HepG2	Richard Myers, HAIB
ENCSR845GGY	ZNF263	K562	Richard Myers, HAIB
ENCSR767NGL	FOSL1	HepG2	Richard Myers, HAIB
ENCSR617CDJ	CENPX	HepG2	Richard Myers, HAIB
ENCSR891KPP	ZNF865	HepG2	Richard Myers, HAIB
ENCSR802UCW	MLXIP	HepG2	Richard Myers, HAIB
ENCSR567IOQ	GLMP	HepG2	Richard Myers, HAIB
ENCSR905BNO	ZNF816	HepG2	Richard Myers, HAIB
ENCSR117XJA	ZNF790	HepG2	Richard Myers, HAIB
ENCSR756CJS	ZNF850	HepG2	Richard Myers, HAIB
ENCSR695WOH	MEIS1	HepG2	Richard Myers, HAIB
ENCSR363XHT	HES4	HepG2	Richard Myers, HAIB
ENCSR208VNN	IFI16	K562	Michael Snyder, Stanford
ENCSR658UQD	ZUFSP	HepG2	Richard Myers, HAIB
ENCSR948JND	ZNF398	K562	Michael Snyder, Stanford
ENCSR303SHG	ZNF699	K562	Michael Snyder, Stanford
ENCSR576AMK	PPARD	K562	Michael Snyder, Stanford
ENCSR567QAD	ZBTB34	K562	Michael Snyder, Stanford
ENCSR676KDJ	ARID4B	K562	Michael Snyder, Stanford
ENCSR692GFR	KMT2A	HepG2	Richard Myers, HAIB
ENCSR363ASY	ZNF629	HepG2	Richard Myers, HAIB
ENCSR124APT	NFYA	HepG2	Richard Myers, HAIB
ENCSR784BVD	MYC	HepG2	Richard Myers, HAIB
ENCSR701WPG	ZNF800	HepG2	Richard Myers, HAIB
ENCSR561BQM	SIX1	HepG2	Richard Myers, HAIB
ENCSR357YPP	ZNF124	HepG2	Richard Myers, HAIB
ENCSR722IIB	THYN1	HepG2	Richard Myers, HAIB
ENCSR155IXY	ZNF747	HepG2	Richard Myers, HAIB
ENCSR901VIE	TFDP1	K562	Richard Myers, HAIB
ENCSR828TVO	ZNF496	HepG2	Richard Myers, HAIB
ENCSR202OLE	ZMYM4	HepG2	Richard Myers, HAIB
ENCSR888QFJ	BHLHA15	HepG2	Richard Myers, HAIB
ENCSR656SIB	ZBED5	HepG2	Richard Myers, HAIB
ENCSR849LXI	MTF1	K562	Michael Snyder, Stanford
ENCSR200AWS	ZBTB40	HepG2	Richard Myers, HAIB
ENCSR409PXW	ZNF224	K562	Richard Myers, HAIB
ENCSR369TCR	ZNF331	HepG2	Richard Myers, HAIB
ENCSR479RZV	CBFB	HepG2	Richard Myers, HAIB
ENCSR080EKH	MATR3	HepG2	Richard Myers, HAIB
ENCSR490AMH	FOXA2	HepG2	Richard Myers, HAIB
ENCSR409PMR	ZBED4	HepG2	Richard Myers, HAIB
ENCSR469GZL	LCOR	HepG2	Richard Myers, HAIB
ENCSR313MMD	ZNF263	HepG2	Richard Myers, HAIB
ENCSR552YWL	KLF12	HepG2	Richard Myers, HAIB
ENCSR343RJR	BRCA1	HepG2	Richard Myers, HAIB
ENCSR989QTM	NCOA5	HepG2	Richard Myers, HAIB
ENCSR549PAU	ZBTB21	HepG2	Richard Myers, HAIB
ENCSR800JRG	TEAD4	HepG2	Richard Myers, HAIB
ENCSR998YJI	ZNF503	HepG2	Richard Myers, HAIB
ENCSR310OZS	NR5A1	HepG2	Richard Myers, HAIB
ENCSR258PSN	ZNF639	K562	Richard Myers, HAIB
ENCSR526HRN	ZNF184	K562	Richard Myers, HAIB
ENCSR331HWO	ZBTB1	HepG2	Richard Myers, HAIB
ENCSR604VAE	PHF8	HepG2	Richard Myers, HAIB
ENCSR524RLU	RFXAP	HepG2	Richard Myers, HAIB
ENCSR911MML	TCF3	HepG2	Richard Myers, HAIB
ENCSR080UEM	ZNF143	HepG2	Richard Myers, HAIB
ENCSR865RXA	FOXA1	HepG2	Richard Myers, HAIB
ENCSR403MJY	ZNF281	HepG2	Richard Myers, HAIB
ENCSR395MHA	BRD4	HepG2	Richard Myers, HAIB
ENCSR849TMV	SIX4	HepG2	Richard Myers, HAIB
ENCSR992KLV	MYNN	K562	Richard Myers, HAIB
ENCSR949OEV	ZFY	HepG2	Richard Myers, HAIB
ENCSR580HOI	RELA	HepG2	Richard Myers, HAIB
ENCSR415NNQ	THAP12	K562	Michael Snyder, Stanford
ENCSR763FNU	CGGBP1	K562	Michael Snyder, Stanford
ENCSR414WBQ	NFIB	HepG2	Richard Myers, HAIB
ENCSR121SPB	KLF10	K562	Michael Snyder, Stanford
ENCSR579YNY	ZBTB40	K562	Richard Myers, HAIB
ENCSR321VGW	ELF1	HepG2	Richard Myers, HAIB
ENCSR551QJT	THRA	HepG2	Richard Myers, HAIB
ENCSR367KYL	ZHX3	HepG2	Richard Myers, HAIB
ENCSR249EYB	FOSL2	HepG2	Richard Myers, HAIB
ENCSR118LGS	TSC22D2	HepG2	Richard Myers, HAIB
ENCSR416HDG	RXRA	HepG2	Richard Myers, HAIB
ENCSR419CNA	ZC3H4	K562	Richard Myers, HAIB
ENCSR803IYP	ZBTB49	HepG2	Richard Myers, HAIB
ENCSR643JRH	MAZ	K562	Michael Snyder, Stanford
ENCSR998OMC	TFCP2	K562	Michael Snyder, Stanford
ENCSR870YEN	ZSCAN32	K562	Michael Snyder, Stanford
ENCSR119FAD	DEAF1	K562	Michael Snyder, Stanford
ENCSR843QIL	ATAD3A	HepG2	Richard Myers, HAIB
ENCSR988ZSI	RERE	HepG2	Richard Myers, HAIB
ENCSR993LMB	TGIF2	HepG2	Richard Myers, HAIB
ENCSR108TYQ	GATAD1	HepG2	Richard Myers, HAIB
ENCSR182QWU	ZNF3	HepG2	Richard Myers, HAIB
ENCSR169JRW	ZSCAN20	HepG2	Richard Myers, HAIB
ENCSR801JWB	HOMEZ	K562	Michael Snyder, Stanford
ENCSR542PZA	ZNF490	HepG2	Richard Myers, HAIB
ENCSR269DQN	MED13	HepG2	Richard Myers, HAIB
ENCSR543BNN	ISX	HepG2	Richard Myers, HAIB
ENCSR222TVA	ZNF785	K562	Michael Snyder, Stanford
ENCSR996SKD	CXXC5	K562	Michael Snyder, Stanford
ENCSR577KQD	ZNF507	K562	Michael Snyder, Stanford
ENCSR587BVQ	TFAP4	HepG2	Richard Myers, HAIB
ENCSR759BDG	BCL6	HepG2	Richard Myers, HAIB
ENCSR712KVZ	ZNF324	K562	Michael Snyder, Stanford
ENCSR260UJI	MBD1	HepG2	Richard Myers, HAIB
ENCSR196NVU	ATRX	HepG2	Richard Myers, HAIB
ENCSR519QYU	ZNF101	HepG2	Richard Myers, HAIB
ENCSR898IDK	ZNF23	K562	Michael Snyder, Stanford
ENCSR510GKB	ZNF770	HepG2	Richard Myers, HAIB
ENCSR257AFV	ZNF76	K562	Michael Snyder, Stanford
ENCSR886VSY	ZNF224	HepG2	Richard Myers, HAIB
ENCSR076SHT	GPN1	HepG2	Richard Myers, HAIB
ENCSR013RNH	E2F2	HepG2	Richard Myers, HAIB
ENCSR528PSI	HLF	HepG2	Richard Myers, HAIB
ENCSR508EEX	ZNF397	K562	Michael Snyder, Stanford
ENCSR621PAN	HINFP	HepG2	Richard Myers, HAIB
ENCSR959BQO	ZNF700	K562	Michael Snyder, Stanford
ENCSR999JKC	HOXA3	HepG2	Richard Myers, HAIB
ENCSR717QSS	ELK1	HepG2	Richard Myers, HAIB
ENCSR692RET	NR4A1	K562	Michael Snyder, Stanford
ENCSR945QEW	ZNF121	HepG2	Richard Myers, HAIB
ENCSR044IXA	ZNF354B	K562	Michael Snyder, Stanford
ENCSR235PYI	ZNF41	K562	Michael Snyder, Stanford
ENCSR568YNC	ZNF655	K562	Michael Snyder, Stanford
ENCSR407BPU	ZNF609	HepG2	Richard Myers, HAIB
ENCSR799FCZ	CREM	HepG2	Richard Myers, HAIB
ENCSR571PDN	SSRP1	HepG2	Richard Myers, HAIB
ENCSR130ZAR	ZNF691	HepG2	Richard Myers, HAIB
ENCSR009LIA	ZNF10	HepG2	Richard Myers, HAIB
ENCSR704ENT	ZNF776	HepG2	Richard Myers, HAIB
ENCSR633EIC	PBX2	K562	Richard Myers, HAIB
ENCSR619UPN	ZNF133	K562	Michael Snyder, Stanford
ENCSR758PLU	ZNF408	K562	Michael Snyder, Stanford
ENCSR286LPH	ZNF615	HepG2	Richard Myers, HAIB
ENCSR849DFF	PBX2	HepG2	Richard Myers, HAIB
ENCSR670UEX	ZNF710	HepG2	Richard Myers, HAIB
ENCSR266HHO	ZFX	HepG2	Richard Myers, HAIB
ENCSR485OYR	ZBTB25	HepG2	Richard Myers, HAIB
ENCSR717ZZW	E2F1	HepG2	Richard Myers, HAIB
ENCSR735VJE	LBX2	HepG2	Richard Myers, HAIB
ENCSR647CXR	NKX3-1	HepG2	Richard Myers, HAIB
ENCSR516DDO	ATF7	HepG2	Richard Myers, HAIB
ENCSR944LSA	DBP	HepG2	Richard Myers, HAIB
ENCSR365YCX	RNF219	HepG2	Richard Myers, HAIB
ENCSR171KUL	ZNF513	HepG2	Richard Myers, HAIB
ENCSR435ARI	FOXM1	HepG2	Richard Myers, HAIB
ENCSR540LPD	ZNF839	HepG2	Richard Myers, HAIB
ENCSR625XAV	ZBTB8A	HepG2	Richard Myers, HAIB
ENCSR410FEH	TBX2	HepG2	Richard Myers, HAIB
ENCSR336GFK	CAMTA2	K562	Michael Snyder, Stanford
ENCSR487CPI	ZFP64	HepG2	Richard Myers, HAIB
ENCSR430JGJ	THRB	HepG2	Richard Myers, HAIB
ENCSR174GOO	HMGXB4	HepG2	Richard Myers, HAIB
ENCSR843JCI	ZMAT3	HepG2	Richard Myers, HAIB
ENCSR983FBD	NFE2	HepG2	Richard Myers, HAIB
ENCSR756SZU	KLF13	HepG2	Richard Myers, HAIB
ENCSR759KXQ	ZNF337	HepG2	Richard Myers, HAIB
ENCSR225SLE	ZNF569	HepG2	Richard Myers, HAIB
ENCSR130VQL	PPARG	HepG2	Richard Myers, HAIB
ENCSR808FFI	ZKSCAN8	HepG2	Richard Myers, HAIB
ENCSR163IUV	MAZ	K562	Richard Myers, HAIB
ENCSR036RHV	SAFB2	HepG2	Richard Myers, HAIB
ENCSR971EWR	ETV5	K562	Richard Myers, HAIB
ENCSR873LYH	MLX	K562	Michael Snyder, Stanford
ENCSR551KXD	RHOXF2B	K562	Michael Snyder, Stanford
ENCSR253OON	ATF1	HepG2	Richard Myers, HAIB
ENCSR054FKH	RAD21	HepG2	Richard Myers, HAIB
ENCSR327RFM	PAF1	HepG2	Richard Myers, HAIB
ENCSR910MUD	ZNF138	HepG2	Richard Myers, HAIB
ENCSR740XMB	RBPJ	K562	Michael Snyder, Stanford
ENCSR052FXA	ZNF33B	HepG2	Richard Myers, HAIB
ENCSR108MKR	MNX1	HepG2	Richard Myers, HAIB
ENCSR232AAR	ZBTB42	HepG2	Richard Myers, HAIB
ENCSR017XHZ	ZNF707	HepG2	Richard Myers, HAIB
ENCSR665UFC	ZNF639	HepG2	Richard Myers, HAIB
ENCSR092OVN	FOXA3	HepG2	Richard Myers, HAIB
ENCSR531VIJ	MIER3	HepG2	Richard Myers, HAIB
ENCSR690FIA	EED	HepG2	Richard Myers, HAIB
ENCSR198RHC	ZNF782	HepG2	Richard Myers, HAIB
ENCSR844MAB	ZNF77	K562	Michael Snyder, Stanford
ENCSR613RDS	ZNF619	HepG2	Richard Myers, HAIB
ENCSR056VYW	ZNF174	K562	Michael Snyder, Stanford
ENCSR493VBX	ZSCAN31	HepG2	Richard Myers, HAIB
ENCSR014HQD	ZNF382	HepG2	Richard Myers, HAIB
ENCSR891KNP	ZNF30	HepG2	Richard Myers, HAIB
ENCSR678KUJ	ZFP91	HepG2	Richard Myers, HAIB
ENCSR346BOD	TCF7L2	HepG2	Richard Myers, HAIB
ENCSR082QGT	ZNF784	HepG2	Richard Myers, HAIB
ENCSR574VJG	NFIX	K562	Michael Snyder, Stanford
ENCSR757EKM	KLF6	HepG2	Richard Myers, HAIB
ENCSR639IIZ	CEBPG	HepG2	Richard Myers, HAIB
ENCSR947PJZ	HIVEP1	K562	Michael Snyder, Stanford
ENCSR199HGP	ZKSCAN3	K562	Michael Snyder, Stanford
ENCSR481AIK	ZBTB3	HepG2	Richard Myers, HAIB
ENCSR633HRJ	HNF1A	HepG2	Richard Myers, HAIB
ENCSR181ABP	ZNF768	HepG2	Richard Myers, HAIB
ENCSR226QQM	NFIA	HepG2	Richard Myers, HAIB
ENCSR987KYK	ZNF717	K562	Michael Snyder, Stanford
ENCSR194NVP	MTF1	HepG2	Richard Myers, HAIB
ENCSR966PJY	MIXL1	HepG2	Richard Myers, HAIB
ENCSR291MJH	MEF2A	HepG2	Richard Myers, HAIB
ENCSR013DKM	ZNF530	HepG2	Richard Myers, HAIB
ENCSR606KTL	ZNF239	K562	Michael Snyder, Stanford
ENCSR332EKO	HMGA1	HepG2	Richard Myers, HAIB
ENCSR026GSW	EGR1	HepG2	Richard Myers, HAIB
ENCSR502GAX	ZNF652	HepG2	Richard Myers, HAIB
ENCSR156CWW	DNMT3B	HepG2	Richard Myers, HAIB
ENCSR849FVL	GFI1	HepG2	Richard Myers, HAIB
ENCSR766TSU	SOX6	HepG2	Richard Myers, HAIB
ENCSR385IUC	TBX18	K562	Michael Snyder, Stanford
ENCSR055ZIA	ZNF570	HepG2	Richard Myers, HAIB
ENCSR172OSX	ZBTB12	K562	Michael Snyder, Stanford
ENCSR099FCQ	USF1	HepG2	Richard Myers, HAIB
ENCSR869JZW	HOXA5	HepG2	Richard Myers, HAIB
ENCSR142IGM	CEBPA	HepG2	Richard Myers, HAIB
ENCSR813QEO	DPF2	HepG2	Richard Myers, HAIB
ENCSR616WEG	HBP1	HepG2	Richard Myers, HAIB
ENCSR369YUK	FOXP1	HepG2	Richard Myers, HAIB
ENCSR195QFV	ZNF3	K562	Richard Myers, HAIB
ENCSR959OMS	SAP130	HepG2	Richard Myers, HAIB
ENCSR117CHD	HOMEZ	HepG2	Richard Myers, HAIB
ENCSR713IFY	ZNF146	K562	Richard Myers, HAIB
ENCSR232LLP	FOXP4	HepG2	Richard Myers, HAIB
ENCSR722TRY	PAWR	HepG2	Richard Myers, HAIB
ENCSR829UCH	NFXL1	K562	Michael Snyder, Stanford
ENCSR946BXO	BRCA1	K562	Richard Myers, HAIB
ENCSR261UIH	ZNF460	HepG2	Richard Myers, HAIB
ENCSR504HOI	SRF	K562	Michael Snyder, Stanford
ENCSR983KRB	MTA1	HepG2	Richard Myers, HAIB
ENCSR925BFV	GATAD2A	HepG2	Richard Myers, HAIB
ENCSR267NVP	ESRRA	HepG2	Richard Myers, HAIB
ENCSR193ADW	SETDB1	HepG2	Richard Myers, HAIB
ENCSR633OVO	RFX3	HepG2	Richard Myers, HAIB
ENCSR415AEB	ZNF48	HepG2	Richard Myers, HAIB
ENCSR193ZLW	THAP7	K562	Michael Snyder, Stanford
ENCSR500WXT	RARA	HepG2	Richard Myers, HAIB
ENCSR023OOE	ZNF764	K562	Michael Snyder, Stanford
ENCSR032LZZ	ZNF362	HepG2	Richard Myers, HAIB
ENCSR890DSP	IRF1	HepG2	Richard Myers, HAIB
ENCSR704IGU	ZGPAT	HepG2	Richard Myers, HAIB
ENCSR569ARC	NFYC	HepG2	Richard Myers, HAIB
ENCSR388ZRV	ZNF311	K562	Michael Snyder, Stanford
ENCSR562POI	THAP11	HepG2	Richard Myers, HAIB
ENCSR861UWB	HOXB6	K562	Michael Snyder, Stanford
ENCSR306HAG	SNAPC4	HepG2	Richard Myers, HAIB
ENCSR451UQX	ZNF551	K562	Michael Snyder, Stanford
ENCSR970OJY	TCF3	K562	Richard Myers, HAIB
ENCSR597MCV	LIN54	HepG2	Richard Myers, HAIB
ENCSR606LDL	DNMT1	HepG2	Richard Myers, HAIB
ENCSR647BZJ	YEATS2	HepG2	Richard Myers, HAIB
ENCSR214PDW	ZNF780A	K562	Michael Snyder, Stanford
ENCSR798MFW	NR1H2	K562	Richard Myers, HAIB
ENCSR329RRQ	FOXO4	HepG2	Richard Myers, HAIB
ENCSR110BYN	ZNF33A	HepG2	Richard Myers, HAIB
ENCSR800ASH	ZNF234	HepG2	Richard Myers, HAIB
ENCSR856QJP	ZNF775	HepG2	Richard Myers, HAIB
ENCSR660ENW	CAMTA2	HepG2	Richard Myers, HAIB
ENCSR116NDV	CBFB	K562	Richard Myers, HAIB
ENCSR984IXF	ZNF709	HepG2	Richard Myers, HAIB
ENCSR598NQU	NAIF1	HepG2	Richard Myers, HAIB
ENCSR144NTH	RBAK	HepG2	Richard Myers, HAIB
ENCSR839AJZ	ZNF446	HepG2	Richard Myers, HAIB
ENCSR056VMR	FOXJ3	K562	Richard Myers, HAIB
ENCSR386UBO	ARID4A	HepG2	Richard Myers, HAIB
ENCSR734WFB	ZNF697	HepG2	Richard Myers, HAIB
ENCSR043VRG	ZNF432	HepG2	Richard Myers, HAIB
ENCSR384SQB	ZNF25	HepG2	Richard Myers, HAIB
ENCSR250WFW	RREB1	K562	Michael Snyder, Stanford
ENCSR075BAS	ZNF17	HepG2	Richard Myers, HAIB
ENCSR799DUB	IKZF4	HepG2	Richard Myers, HAIB
ENCSR374MAS	PITX1	HepG2	Richard Myers, HAIB
ENCSR918OKK	TAF1	HepG2	Richard Myers, HAIB
ENCSR980HGI	ELF4	HepG2	Richard Myers, HAIB
ENCSR712FAM	ZSCAN9	HepG2	Richard Myers, HAIB
ENCSR020CLV	ZNF891	HepG2	Richard Myers, HAIB
ENCSR756UNW	ZNF548	HepG2	Richard Myers, HAIB
ENCSR938VRO	ZNF343	HepG2	Richard Myers, HAIB
ENCSR731UPJ	ZFP41	HepG2	Richard Myers, HAIB
ENCSR946RZN	SP2	HepG2	Richard Myers, HAIB
ENCSR582IAO	SRF	K562	Richard Myers, HAIB
ENCSR914HPP	ZNF44	HepG2	Richard Myers, HAIB
ENCSR842SRB	ZNF350	HepG2	Richard Myers, HAIB
ENCSR206BVQ	ZNF786	HepG2	Richard Myers, HAIB
ENCSR964ZJC	ZNF547	HepG2	Richard Myers, HAIB
ENCSR601KKB	HMGXB3	HepG2	Richard Myers, HAIB
ENCSR583KLD	TEF	HepG2	Richard Myers, HAIB
ENCSR514RAH	RARG	HepG2	Richard Myers, HAIB
ENCSR042BQZ	SMAD9	HepG2	Richard Myers, HAIB
ENCSR612XVQ	PHF20	HepG2	Richard Myers, HAIB
ENCSR895KNN	DZIP1	HepG2	Richard Myers, HAIB
ENCSR563JME	ZNF256	HepG2	Richard Myers, HAIB
ENCSR039CUX	PLSCR1	HepG2	Richard Myers, HAIB
ENCSR454SCH	ZNF7	K562	Richard Myers, HAIB
ENCSR902AMJ	ZNF660	HepG2	Richard Myers, HAIB
ENCSR417EWD	FUBP3	HepG2	Richard Myers, HAIB
ENCSR478ZYO	CBX2	HepG2	Richard Myers, HAIB
ENCSR929IMB	AKNA	HepG2	Richard Myers, HAIB
ENCSR946PKH	ZNF678	HepG2	Richard Myers, HAIB
ENCSR444MSK	RFX7	K562	Michael Snyder, Stanford
ENCSR405KTQ	HEY1	K562	Michael Snyder, Stanford
ENCSR048WVW	ZNF367	HepG2	Richard Myers, HAIB
ENCSR904JEY	ZNF34	HepG2	Richard Myers, HAIB
ENCSR264LQX	ZNF383	HepG2	Richard Myers, HAIB
ENCSR801SNX	ZNF512B	HepG2	Richard Myers, HAIB
ENCSR643XPG	ZNF720	HepG2	Richard Myers, HAIB
ENCSR387JKT	KDM3A	HepG2	Richard Myers, HAIB
ENCSR520MCD	CEBPD	HepG2	Richard Myers, HAIB
ENCSR141ELR	ZNF778	HepG2	Richard Myers, HAIB
ENCSR436PIH	ZNF483	HepG2	Richard Myers, HAIB
ENCSR263XFO	ZNF83	HepG2	Richard Myers, HAIB
ENCSR625ZVM	PRMT5	K562	Richard Myers, HAIB
ENCSR304NTV	BCL3	HepG2	Richard Myers, HAIB
ENCSR269TNX	GABPA	HepG2	Richard Myers, HAIB
ENCSR426PTT	FOXO4	K562	Michael Snyder, Stanford
ENCSR823ADL	RFXANK	HepG2	Richard Myers, HAIB
ENCSR165YVX	MXD1	HepG2	Richard Myers, HAIB
ENCSR125RFR	ATF6	K562	Richard Myers, HAIB
ENCSR315VYZ	PHF21A	HepG2	Richard Myers, HAIB
ENCSR164YJZ	NFKB2	HepG2	Richard Myers, HAIB
ENCSR730DZO	ARID5B	HepG2	Richard Myers, HAIB
ENCSR661PKJ	ONECUT2	HepG2	Richard Myers, HAIB
ENCSR663CTC	ZNF572	HepG2	Richard Myers, HAIB
ENCSR154YWK	ZNF558	HepG2	Richard Myers, HAIB
ENCSR695SLS	ZNF510	HepG2	Richard Myers, HAIB
ENCSR235OVI	NFKBIZ	HepG2	Richard Myers, HAIB
ENCSR765MKZ	DRAP1	HepG2	Richard Myers, HAIB
ENCSR558OMR	TFDP1	HepG2	Richard Myers, HAIB
ENCSR029ARE	ZNF773	HepG2	Richard Myers, HAIB
ENCSR530ARJ	PAXIP1	HepG2	Richard Myers, HAIB
ENCSR432QMW	ZNF335	HepG2	Richard Myers, HAIB
ENCSR653WFU	GTF2I	K562	Michael Snyder, Stanford
ENCSR003GUC	E4F1	K562	Michael Snyder, Stanford
ENCSR128KLX	NR2F6	K562	Michael Snyder, Stanford
ENCSR376XAV	SMAD3	K562	Michael Snyder, Stanford
ENCSR597CHL	ZNF518B	K562	Michael Snyder, Stanford
ENCSR233FJO	ZNF280D	HepG2	Richard Myers, HAIB
ENCSR757HBB	SFPQ	HepG2	Richard Myers, HAIB
ENCSR103TYK	HBP1	K562	Michael Snyder, Stanford
ENCSR798KXG	TBP	HepG2	Richard Myers, HAIB
ENCSR747MFU	POGK	HepG2	Richard Myers, HAIB
ENCSR136EQX	PBX3	HepG2	Richard Myers, HAIB
ENCSR279NEA	AKAP8	HepG2	Richard Myers, HAIB
ENCSR041YBR	ZNF12	K562	Richard Myers, HAIB
ENCSR127XTZ	HNF1B	HepG2	Richard Myers, HAIB
ENCSR159OCC	ATF1	K562	Richard Myers, HAIB
ENCSR269MEF	ZBTB44	HepG2	Richard Myers, HAIB
ENCSR087TYG	NR2F6	K562	Richard Myers, HAIB
ENCSR788SXN	ZNF607	HepG2	Richard Myers, HAIB
ENCSR623RFC	SP110	HepG2	Richard Myers, HAIB
ENCSR931ZOM	ZNF451	HepG2	Richard Myers, HAIB
ENCSR923MOO	MEF2D	HepG2	Richard Myers, HAIB
ENCSR158BGH	MBD1	K562	Michael Snyder, Stanford
ENCSR543SBE	NFE2L1	HepG2	Richard Myers, HAIB
ENCSR412ZDC	AHR	HepG2	Richard Myers, HAIB
ENCSR215XSZ	ZMAT5	HepG2	Richard Myers, HAIB
ENCSR720PDY	ZNF20	HepG2	Richard Myers, HAIB
ENCSR902SBX	POGZ	HepG2	Richard Myers, HAIB
ENCSR468DVP	ZBTB11	K562	Michael Snyder, Stanford
ENCSR448RAP	ZNF552	HepG2	Richard Myers, HAIB
ENCSR173NAL	ZNF598	HepG2	Richard Myers, HAIB
ENCSR574UJE	ZNF485	HepG2	Richard Myers, HAIB
ENCSR750OWO	HDAC1	HepG2	Richard Myers, HAIB
ENCSR654PQY	ZNF616	HepG2	Richard Myers, HAIB
ENCSR697WMX	HIVEP1	HepG2	Richard Myers, HAIB
ENCSR227MRE	KDM5B	HepG2	Richard Myers, HAIB
ENCSR661IKO	TRAFD1	HepG2	Richard Myers, HAIB
ENCSR387BVC	DDIT3	K562	Michael Snyder, Stanford
ENCSR674WPB	TFAM	K562	Michael Snyder, Stanford
ENCSR603BJQ	FOXK1	HepG2	Richard Myers, HAIB
ENCSR087NSZ	ZBTB39	HepG2	Richard Myers, HAIB
ENCSR502YME	GLI4	HepG2	Richard Myers, HAIB
ENCSR957FIZ	UBTF	HepG2	Richard Myers, HAIB
ENCSR707RKU	RORA	HepG2	Richard Myers, HAIB
ENCSR430BKC	CSRNP1	HepG2	Richard Myers, HAIB
ENCSR434ZNS	WIZ	HepG2	Richard Myers, HAIB
ENCSR682AAS	ZNF668	K562	Michael Snyder, Stanford
ENCSR650AWW	PHB	K562	Michael Snyder, Stanford
ENCSR932ZRD	ZBTB38	HepG2	Richard Myers, HAIB
ENCSR862VDD	ZIK1	HepG2	Richard Myers, HAIB
ENCSR935PEA	CREB5	K562	Michael Snyder, Stanford
ENCSR059BWP	PHTF2	K562	Michael Snyder, Stanford
ENCSR463DPV	AFF4	HepG2	Richard Myers, HAIB
ENCSR024ZIS	ZNF260	HepG2	Richard Myers, HAIB
ENCSR228ZYW	STAT6	HepG2	Richard Myers, HAIB
ENCSR982CFC	NR0B2	HepG2	Richard Myers, HAIB
ENCSR565BVI	NFAT5	HepG2	Richard Myers, HAIB
ENCSR960ASR	TIGD6	HepG2	Richard Myers, HAIB
ENCSR422VAG	ZSCAN29	HepG2	Richard Myers, HAIB
ENCSR699RWG	ZNF215	K562	Michael Snyder, Stanford
ENCSR584DEL	ZNF543	HepG2	Richard Myers, HAIB
ENCSR091IQZ	DMBX1	K562	Michael Snyder, Stanford
ENCSR264LYE	ESRRB	K562	Michael Snyder, Stanford
ENCSR115HLM	ZBTB26	K562	Michael Snyder, Stanford
ENCSR025EXJ	IRF5	HepG2	Richard Myers, HAIB
ENCSR198BHH	ZNF550	HepG2	Richard Myers, HAIB
ENCSR227PHM	ZNF501	HepG2	Richard Myers, HAIB
ENCSR837GLU	ZNF232	HepG2	Richard Myers, HAIB
ENCSR452UFJ	SPEN	HepG2	Richard Myers, HAIB
ENCSR479PRL	ZBTB4	HepG2	Richard Myers, HAIB
ENCSR185AYQ	DR1	HepG2	Richard Myers, HAIB
ENCSR780OXL	GMEB1	HepG2	Richard Myers, HAIB
ENCSR243BPI	ZNF219	HepG2	Richard Myers, HAIB
ENCSR731LZB	ZNF788	HepG2	Richard Myers, HAIB
ENCSR145QNL	USF2	HepG2	Richard Myers, HAIB
ENCSR413AJG	FOXJ3	HepG2	Richard Myers, HAIB
ENCSR673GDQ	ZNF441	HepG2	Richard Myers, HAIB
ENCSR934RJP	ZNF3	K562	Michael Snyder, Stanford
ENCSR880PMU	LCORL	HepG2	Richard Myers, HAIB
ENCSR196FSX	ZFP82	HepG2	Richard Myers, HAIB
ENCSR913ODG	MTF2	HepG2	Richard Myers, HAIB
ENCSR882YYL	ZNF883	HepG2	Richard Myers, HAIB
ENCSR906CWK	ZFPM2	K562	Michael Snyder, Stanford
ENCSR935UQL	MECOM	K562	Michael Snyder, Stanford
ENCSR475ZYA	OTX1	K562	Michael Snyder, Stanford
ENCSR438RRM	FOXM1	K562	Richard Myers, HAIB
ENCSR168AUX	AHDC1	HepG2	Richard Myers, HAIB
ENCSR494ZGC	ELF4	K562	Michael Snyder, Stanford
ENCSR744JJU	MYC	K562	Michael Snyder, Stanford
ENCSR224NQI	ZNF414	HepG2	Richard Myers, HAIB
ENCSR775FSH	ZNF280B	K562	Michael Snyder, Stanford
ENCSR544MTJ	THAP8	HepG2	Richard Myers, HAIB
ENCSR428LOB	ZZZ3	HepG2	Richard Myers, HAIB
ENCSR277VXX	ZNF608	HepG2	Richard Myers, HAIB
ENCSR041QAZ	RNF219	K562	Michael Snyder, Stanford
ENCSR159BTO	ZKSCAN5	HepG2	Richard Myers, HAIB
ENCSR321OAA	FOXO1	HepG2	Richard Myers, HAIB
ENCSR708KAA	MAFG	HepG2	Richard Myers, HAIB
ENCSR400JHG	ZNF703	HepG2	Richard Myers, HAIB
ENCSR591MYB	ZNF746	HepG2	Richard Myers, HAIB
ENCSR005WGY	ZNF407	HepG2	Richard Myers, HAIB
ENCSR725QZQ	TIGD3	HepG2	Richard Myers, HAIB
ENCSR298DSB	ZNF180	HepG2	Richard Myers, HAIB
ENCSR755ZAY	ZNF740	HepG2	Richard Myers, HAIB
ENCSR594HXD	ELF2	K562	Michael Snyder, Stanford
ENCSR271RRH	ZNF253	K562	Michael Snyder, Stanford
ENCSR582EIB	ZNF830	K562	Michael Snyder, Stanford
ENCSR376UMR	ZNF84	K562	Michael Snyder, Stanford
ENCSR505DVB	ZMYM3	HepG2	Richard Myers, HAIB
ENCSR871VNN	ZNF274	HepG2	Richard Myers, HAIB
ENCSR700PNE	MAZ	HepG2	Richard Myers, HAIB
ENCSR387TUH	EEA1	HepG2	Richard Myers, HAIB
ENCSR479WQX	GZF1	HepG2	Richard Myers, HAIB
ENCSR505UNL	ZNF333	HepG2	Richard Myers, HAIB
ENCSR867MET	THRB	K562	Michael Snyder, Stanford
ENCSR153HNT	STAG1	K562	Richard Myers, HAIB
ENCSR879HUU	GABPB2	K562	Michael Snyder, Stanford
ENCSR798IJO	NR2F6	HepG2	Richard Myers, HAIB
ENCSR340BXT	KAT7	HepG2	Richard Myers, HAIB
ENCSR549PVK	PATZ1	K562	Michael Snyder, Stanford
ENCSR647PSR	ZNF687	HepG2	Richard Myers, HAIB
ENCSR745VSQ	GMEB2	HepG2	Richard Myers, HAIB
ENCSR498TWD	MAF1	HepG2	Richard Myers, HAIB
ENCSR961WLZ	SOX5	HepG2	Richard Myers, HAIB
ENCSR883UGG	ZNF445	K562	Michael Snyder, Stanford
ENCSR802AHH	BCL6	K562	Michael Snyder, Stanford
ENCSR553QMC	ZNF7	HepG2	Richard Myers, HAIB
ENCSR231PDA	ZNF319	K562	Michael Snyder, Stanford
ENCSR794LVK	ARNTL	HepG2	Richard Myers, HAIB
ENCSR019NPF	SP5	HepG2	Richard Myers, HAIB
ENCSR908HWZ	ATF2	HepG2	Richard Myers, HAIB
ENCSR553NTC	ZNF134	K562	Michael Snyder, Stanford
ENCSR325VYA	ZNF557	HepG2	Richard Myers, HAIB
ENCSR909GJR	MXD3	HepG2	Richard Myers, HAIB
ENCSR150QDE	SREBF2	K562	Richard Myers, HAIB
ENCSR050KWL	ZSCAN22	HepG2	Richard Myers, HAIB
ENCSR228OQM	CLOCK	K562	Michael Snyder, Stanford
ENCSR164RIC	ZNF444	K562	Michael Snyder, Stanford
ENCSR940EZR	ZNF280B	HepG2	Richard Myers, HAIB
ENCSR559ZKI	NR2C2	HepG2	Richard Myers, HAIB
ENCSR396XDF	ZBTB24	HepG2	Richard Myers, HAIB
ENCSR462KYU	GABPB1	HepG2	Richard Myers, HAIB
ENCSR191TLD	PHF5A	HepG2	Richard Myers, HAIB
ENCSR664FGR	GPBP1L1	HepG2	Richard Myers, HAIB
ENCSR359TWG	HOXD1	HepG2	Richard Myers, HAIB
ENCSR471VAY	ZNF484	HepG2	Richard Myers, HAIB
ENCSR855XFL	CREB3	HepG2	Richard Myers, HAIB
ENCSR220AQM	GTF3A	HepG2	Richard Myers, HAIB
ENCSR635SKD	NFATC3	HepG2	Richard Myers, HAIB
ENCSR163PYB	CHCHD3	HepG2	Richard Myers, HAIB
ENCSR862LJQ	ZNF296	HepG2	Richard Myers, HAIB
ENCSR075PWK	ZNF225	HepG2	Richard Myers, HAIB
ENCSR123GPC	THAP9	HepG2	Richard Myers, HAIB
ENCSR251XFX	DMTF1	HepG2	Richard Myers, HAIB
ENCSR608XRC	ZNF526	HepG2	Richard Myers, HAIB
ENCSR402ZCY	ATF3	HepG2	Richard Myers, HAIB
ENCSR669PVF	ZNF597	HepG2	Richard Myers, HAIB
ENCSR188EMJ	SNAI1	HepG2	Richard Myers, HAIB
ENCSR076KLJ	ZNF276	HepG2	Richard Myers, HAIB
ENCSR753KZY	SATB2	HepG2	Richard Myers, HAIB
ENCSR347PUQ	ZXDC	HepG2	Richard Myers, HAIB
ENCSR639UKJ	MLLT10	HepG2	Richard Myers, HAIB
ENCSR622AMZ	ZNF761	HepG2	Richard Myers, HAIB
ENCSR747VUU	JUN	HepG2	Richard Myers, HAIB
ENCSR016OHL	ZNF317	HepG2	Richard Myers, HAIB
ENCSR586DEH	ZFP1	HepG2	Richard Myers, HAIB
ENCSR764ZBK	HSF2	HepG2	Richard Myers, HAIB
ENCSR995FUM	ZNF79	K562	Michael Snyder, Stanford
ENCSR172XJS	ZNF165	K562	Michael Snyder, Stanford
ENCSR869RSW	ZNF766	HepG2	Richard Myers, HAIB
ENCSR297CGF	KLF6	K562	Michael Snyder, Stanford
ENCSR931SYA	ZBTB46	HepG2	Richard Myers, HAIB
ENCSR775YXE	ZBTB37	HepG2	Richard Myers, HAIB
ENCSR958JPH	TSHZ1	K562	Michael Snyder, Stanford
ENCSR897LDT	GATA2	HepG2	Richard Myers, HAIB
ENCSR988EVQ	XBP1	HepG2	Richard Myers, HAIB
ENCSR376RCX	GMEB1	K562	Michael Snyder, Stanford
ENCSR795CKZ	ZSCAN30	HepG2	Richard Myers, HAIB
ENCSR577YCO	ARHGAP35	HepG2	Richard Myers, HAIB
ENCSR087HFN	ZNF230	HepG2	Richard Myers, HAIB
ENCSR809JSD	IRF1	K562	Richard Myers, HAIB
ENCSR036QIR	E2F3	K562	Michael Snyder, Stanford
ENCSR846FMR	CC2D1A	HepG2	Richard Myers, HAIB
ENCSR715EIP	BRF2	HepG2	Richard Myers, HAIB
ENCSR539PMH	CENPBD1	HepG2	Richard Myers, HAIB
ENCSR830FJY	SOX18	HepG2	Richard Myers, HAIB
ENCSR926TAH	PREB	K562	Richard Myers, HAIB
ENCSR604UJV	IRF2	HepG2	Richard Myers, HAIB
ENCSR925QAW	HMG20B	HepG2	Richard Myers, HAIB
ENCSR495RMN	ZFP62	HepG2	Richard Myers, HAIB
ENCSR271XMW	EP300	HepG2	Richard Myers, HAIB
ENCSR011CIR	ZNF614	HepG2	Richard Myers, HAIB
ENCSR072GJV	HMG20A	HepG2	Richard Myers, HAIB
ENCSR159DQO	ERF	HepG2	Richard Myers, HAIB
ENCSR662EOU	NR2F1	HepG2	Richard Myers, HAIB
ENCSR396QWK	MBD1	HepG2	Richard Myers, HAIB
ENCSR396SOH	ZNF792	HepG2	Richard Myers, HAIB
ENCSR031ING	KDM6A	HepG2	Richard Myers, HAIB
ENCSR513NBU	ZNF713	HepG2	Richard Myers, HAIB
ENCSR253HUM	ZNF576	HepG2	Richard Myers, HAIB
ENCSR517HGZ	ZNF781	HepG2	Richard Myers, HAIB
ENCSR171BKT	ZNF674	HepG2	Richard Myers, HAIB
ENCSR922MQU	FUBP1	HepG2	Richard Myers, HAIB
ENCSR672BSA	ETS1	HepG2	Richard Myers, HAIB
ENCSR257RKC	GATA2	K562	Richard Myers, HAIB
ENCSR793EHQ	HNF4G	HepG2	Richard Myers, HAIB
ENCSR436RQS	ZNF577	HepG2	Richard Myers, HAIB
ENCSR887TWV	ATF5	HepG2	Richard Myers, HAIB
ENCSR616OSG	KLF11	HepG2	Richard Myers, HAIB
ENCSR071YVR	KMT2B	HepG2	Richard Myers, HAIB
ENCSR441KFW	MXD4	HepG2	Richard Myers, HAIB
ENCSR670YPQ	DMAP1	HepG2	Richard Myers, HAIB
ENCSR589SNT	TFE3	HepG2	Richard Myers, HAIB
ENCSR115PIK	MIER2	HepG2	Richard Myers, HAIB
ENCSR560SEP	RXRB	HepG2	Richard Myers, HAIB
ENCSR009KLQ	KLF16	HepG2	Richard Myers, HAIB
ENCSR173CTF	ZNF580	HepG2	Richard Myers, HAIB
ENCSR184SVO	ZBTB26	HepG2	Richard Myers, HAIB
ENCSR644WQN	ZNF556	HepG2	Richard Myers, HAIB
ENCSR545ACM	ZNF549	HepG2	Richard Myers, HAIB
ENCSR168DYA	MAX	HepG2	Richard Myers, HAIB
ENCSR666QNP	TEAD3	HepG2	Richard Myers, HAIB
ENCSR486JYI	E2F5	HepG2	Richard Myers, HAIB
ENCSR360UHC	ARID3B	K562	Michael Snyder, Stanford
ENCSR620DBD	ZFP14	HepG2	Richard Myers, HAIB
ENCSR276RQG	ZNF696	K562	Michael Snyder, Stanford
ENCSR715UCI	SOX13	HepG2	Richard Myers, HAIB
ENCSR599XKG	HMGXB4	HepG2	Richard Myers, HAIB
ENCSR775EQV	ZNF583	K562	Michael Snyder, Stanford
ENCSR204ALX	ZNF431	HepG2	Richard Myers, HAIB
ENCSR248WAU	ZNF772	HepG2	Richard Myers, HAIB
ENCSR127IHN	ZNF737	HepG2	Richard Myers, HAIB
ENCSR264SRY	ZNF512	HepG2	Richard Myers, HAIB
ENCSR213QOZ	SMAD1	HepG2	Richard Myers, HAIB
ENCSR492IHH	ISL2	HepG2	Richard Myers, HAIB
ENCSR518KLO	NRL	HepG2	Richard Myers, HAIB
ENCSR475ZGL	MLX	K562	Richard Myers, HAIB
ENCSR700USV	LRRFIP1	HepG2	Richard Myers, HAIB
ENCSR102YQB	PAX8	HepG2	Richard Myers, HAIB
ENCSR734CRN	ZC3H8	HepG2	Richard Myers, HAIB
ENCSR597QZQ	KIAA2018	HepG2	Richard Myers, HAIB
ENCSR034GHQ	HMG20B	K562	Michael Snyder, Stanford
ENCSR318GET	HOXA9	HepG2	Richard Myers, HAIB
ENCSR109SJT	SMAD4	K562	Michael Snyder, Stanford
ENCSR980ZWE	NR3C1	K562	Richard Myers, HAIB
ENCSR826YMT	SMAD4	HepG2	Richard Myers, HAIB
ENCSR792MZV	MYRF	HepG2	Richard Myers, HAIB
ENCSR620ZUC	CSRNP2	HepG2	Richard Myers, HAIB
ENCSR607XFI	CTCF	HepG2	Richard Myers, HAIB
