## Supplementary Table 8 for "The Encyclopedia of DNA Elements"

### Sheet: UKB_finemapping_traits
Trait	Description	Cohort	Domain	N individuals	N cases	N controls	Independent traits (for meta-analysis)	Citation
AFib	Atrial fibrillation	UKB	Cardiovascular	349512	12975	336537	FALSE	Kanai, M et al. Insights from complex trait fine-mapping across diverse populations. medRxiv (2021).
AG	Albumin/Globulin ratio	UKB	Other	316549			TRUE	Kanai, M et al. Insights from complex trait fine-mapping across diverse populations. medRxiv (2021).
Age_at_Menarche	Age at menarche	UKB	Other	188645			TRUE	Kanai, M et al. Insights from complex trait fine-mapping across diverse populations. medRxiv (2021).
Age_at_Menopause	Age at menopause	UKB	Other	109110			TRUE	Kanai, M et al. Insights from complex trait fine-mapping across diverse populations. medRxiv (2021).
AID_Combined	Autoimmune disease (Phecode + Self-reported)	UKB	Immunological	293798	57091	236707	FALSE	Kanai, M et al. Insights from complex trait fine-mapping across diverse populations. medRxiv (2021).
Alb	Albumin	UKB	Other	317006			FALSE	Kanai, M et al. Insights from complex trait fine-mapping across diverse populations. medRxiv (2021).
ALP	Alkaline phosphatase	UKB	Hepatic	345247			TRUE	Kanai, M et al. Insights from complex trait fine-mapping across diverse populations. medRxiv (2021).
ALT	Alanine aminotransferase	UKB	Hepatic	345091			FALSE	Kanai, M et al. Insights from complex trait fine-mapping across diverse populations. medRxiv (2021).
Alzheimer_LTFH	Alzheimer disease (LTFH)	UKB	Neurological	360661			FALSE	Kanai, M et al. Insights from complex trait fine-mapping across diverse populations. medRxiv (2021).
ApoA	Apolipoprotein A	UKB	Lipids	315139			TRUE	Kanai, M et al. Insights from complex trait fine-mapping across diverse populations. medRxiv (2021).
ApoB	Apolipoprotein B	UKB	Lipids	343572			FALSE	Kanai, M et al. Insights from complex trait fine-mapping across diverse populations. medRxiv (2021).
AST	Aspartate aminotransferase	UKB	Hepatic	343988			TRUE	Kanai, M et al. Insights from complex trait fine-mapping across diverse populations. medRxiv (2021).
Asthma	Asthma	UKB	Immunological	354883	23001	331882	FALSE	Kanai, M et al. Insights from complex trait fine-mapping across diverse populations. medRxiv (2021).
Balding_Type4	Balding Type 4	UKB	Other	167000	30876	136124	TRUE	Kanai, M et al. Insights from complex trait fine-mapping across diverse populations. medRxiv (2021).
Baso	Basophil count	UKB	Hematopoietic	350726			TRUE	Kanai, M et al. Insights from complex trait fine-mapping across diverse populations. medRxiv (2021).
BFP	Body fat percentage	UKB	Metabolic	354844			FALSE	Kanai, M et al. Insights from complex trait fine-mapping across diverse populations. medRxiv (2021).
Blood_Clot_Lung	Blood clot in the lung	UKB	Other	361144	3055	358089	FALSE	Kanai, M et al. Insights from complex trait fine-mapping across diverse populations. medRxiv (2021).
BMI	Body mass index	UKB	Metabolic	360023			FALSE	Kanai, M et al. Insights from complex trait fine-mapping across diverse populations. medRxiv (2021).
BrC	Breast cancer	UKB	Other	343346	11412	331934	TRUE	Kanai, M et al. Insights from complex trait fine-mapping across diverse populations. medRxiv (2021).
BW	Body weight	UKB	Metabolic	360153			FALSE	Kanai, M et al. Insights from complex trait fine-mapping across diverse populations. medRxiv (2021).
Ca	Calcium	UKB	Other	316888			TRUE	Kanai, M et al. Insights from complex trait fine-mapping across diverse populations. medRxiv (2021).
CAD	Coronary artery disease	UKB	Cardiovascular	360710	27244	333466	FALSE	Kanai, M et al. Insights from complex trait fine-mapping across diverse populations. medRxiv (2021).
Cholelithiasis	Cholelithiasis	UKB	Hepatic	358546	12630	345916	FALSE	Kanai, M et al. Insights from complex trait fine-mapping across diverse populations. medRxiv (2021).
CRC	Colorectal cancer	UKB	Other	342123	3977	338146	FALSE	Kanai, M et al. Insights from complex trait fine-mapping across diverse populations. medRxiv (2021).
CRP	C-reactive protein	UKB	Immunological	344503			FALSE	Kanai, M et al. Insights from complex trait fine-mapping across diverse populations. medRxiv (2021).
DBP	Diastolic blood pressure	UKB	Cardiovascular	360865			FALSE	Kanai, M et al. Insights from complex trait fine-mapping across diverse populations. medRxiv (2021).
Depression_GP	Seen doctor (GP) for nerves, anxiety, tension or depression	UKB	Behavioral	361144	124906	236238	FALSE	Kanai, M et al. Insights from complex trait fine-mapping across diverse populations. medRxiv (2021).
DVT	Blood clot in the leg	UKB	Other	361144	84610	276534	TRUE	Kanai, M et al. Insights from complex trait fine-mapping across diverse populations. medRxiv (2021).
eBMD	Estimated heel bone mineral density	UKB	Skeletal	326159			TRUE	Kanai, M et al. Insights from complex trait fine-mapping across diverse populations. medRxiv (2021).
eGFR	Estimated glomerular filtration rate (serum creatinine)	UKB	Renal	345067			TRUE	Kanai, M et al. Insights from complex trait fine-mapping across diverse populations. medRxiv (2021).
eGFRcys	Estimated glomerular filtration rate (cystain C)	UKB	Renal	345219			FALSE	Kanai, M et al. Insights from complex trait fine-mapping across diverse populations. medRxiv (2021).
Eosino	Eosinophil count	UKB	Hematopoietic	350726			FALSE	Kanai, M et al. Insights from complex trait fine-mapping across diverse populations. medRxiv (2021).
FedUp_Feelings	Fed-up feelings	UKB	Behavioral	353716	143312	210404	FALSE	Kanai, M et al. Insights from complex trait fine-mapping across diverse populations. medRxiv (2021).
FEV1FVC	FEV1/FVC ratio	UKB	Other	272338			TRUE	Kanai, M et al. Insights from complex trait fine-mapping across diverse populations. medRxiv (2021).
Fibroblastic_Disorders	Fibroblastic disorders	UKB	Skeletal	361144	3439	357705	TRUE	Kanai, M et al. Insights from complex trait fine-mapping across diverse populations. medRxiv (2021).
GGT	Gamma-glutamyl transferase	UKB	Hepatic	345062			FALSE	Kanai, M et al. Insights from complex trait fine-mapping across diverse populations. medRxiv (2021).
Glaucoma_Combined	Glaucoma (Phecode + Self-reported)	UKB	Other	354399	7143	347256	TRUE	Kanai, M et al. Insights from complex trait fine-mapping across diverse populations. medRxiv (2021).
Glucose	Glucose	UKB	Metabolic	316666			FALSE	Kanai, M et al. Insights from complex trait fine-mapping across diverse populations. medRxiv (2021).
Guilty_Feelings	Guilty feelings	UKB	Behavioral	351860	100115	251745	FALSE	Kanai, M et al. Insights from complex trait fine-mapping across diverse populations. medRxiv (2021).
Hb	Hemoglobin	UKB	Hematopoietic	351327			TRUE	Kanai, M et al. Insights from complex trait fine-mapping across diverse populations. medRxiv (2021).
HbA1c	Hemoglobin A1c	UKB	Metabolic	345271			TRUE	Kanai, M et al. Insights from complex trait fine-mapping across diverse populations. medRxiv (2021).
HDLC	High density lipoprotein cholesterol	UKB	Lipids	316875			FALSE	Kanai, M et al. Insights from complex trait fine-mapping across diverse populations. medRxiv (2021).
Height	Adult height	UKB	Skeletal	360415			TRUE	Kanai, M et al. Insights from complex trait fine-mapping across diverse populations. medRxiv (2021).
Ht	Hematocrit	UKB	Hematopoietic	351328			FALSE	Kanai, M et al. Insights from complex trait fine-mapping across diverse populations. medRxiv (2021).
Hypothyroidism	Hypothyroidism	UKB	Immunological	358851	12916	345935	TRUE	Kanai, M et al. Insights from complex trait fine-mapping across diverse populations. medRxiv (2021).
IBD	Inflammatory bowel disease	UKB	Immunological	300205	3975	296230	TRUE	Kanai, M et al. Insights from complex trait fine-mapping across diverse populations. medRxiv (2021).
IGF1	Insulin-like growth factor 1	UKB	Other	343465			TRUE	Kanai, M et al. Insights from complex trait fine-mapping across diverse populations. medRxiv (2021).
Inguinal_Hernia	Inguinal hernia	UKB	Other	333807	14021	319786	TRUE	Kanai, M et al. Insights from complex trait fine-mapping across diverse populations. medRxiv (2021).
Insomnia	Insomnia	UKB	Behavioral	360740			FALSE	Kanai, M et al. Insights from complex trait fine-mapping across diverse populations. medRxiv (2021).
Irritability	Irritability	UKB	Behavioral	345185	96846	248339	FALSE	Kanai, M et al. Insights from complex trait fine-mapping across diverse populations. medRxiv (2021).
LDLC	Low density lipoprotein cholesterol	UKB	Lipids	344613			TRUE	Kanai, M et al. Insights from complex trait fine-mapping across diverse populations. medRxiv (2021).
LipoA	Lipoprotein A	UKB	Lipids	275456			TRUE	Kanai, M et al. Insights from complex trait fine-mapping across diverse populations. medRxiv (2021).
Loneliness	Loneliness	UKB	Behavioral	355535	63497	292038	FALSE	Kanai, M et al. Insights from complex trait fine-mapping across diverse populations. medRxiv (2021).
LOY	Loss of Y	UKB	Other	205011	41791	163220	TRUE	Kanai, M et al. Insights from complex trait fine-mapping across diverse populations. medRxiv (2021).
Lym	Lymphocyte count	UKB	Hematopoietic	350726			FALSE	Kanai, M et al. Insights from complex trait fine-mapping across diverse populations. medRxiv (2021).
MAP	Mean arterial pressure	UKB	Cardiovascular	360863			FALSE	Kanai, M et al. Insights from complex trait fine-mapping across diverse populations. medRxiv (2021).
MCH	Mean corpuscular hemoglobin	UKB	Hematopoietic	351324			FALSE	Kanai, M et al. Insights from complex trait fine-mapping across diverse populations. medRxiv (2021).
MCHC	Mean corpuscular hemoglobin concentration	UKB	Hematopoietic	351321			FALSE	Kanai, M et al. Insights from complex trait fine-mapping across diverse populations. medRxiv (2021).
MCP	Multi-site chronic pain	UKB	Neurological	361187			FALSE	Kanai, M et al. Insights from complex trait fine-mapping across diverse populations. medRxiv (2021).
MCV	Mean corpuscular volume	UKB	Hematopoietic	351327			TRUE	Kanai, M et al. Insights from complex trait fine-mapping across diverse populations. medRxiv (2021).
Migraine_Self	Migraine (Self-reported)	UKB	Neurological	361144	11380	349764	TRUE	Kanai, M et al. Insights from complex trait fine-mapping across diverse populations. medRxiv (2021).
Miserableness	Miserableness	UKB	Behavioral	355132	151732	203400	FALSE	Kanai, M et al. Insights from complex trait fine-mapping across diverse populations. medRxiv (2021).
Mono	Monocyte count	UKB	Hematopoietic	350726			FALSE	Kanai, M et al. Insights from complex trait fine-mapping across diverse populations. medRxiv (2021).
Mood_Swings	Mood swings	UKB	Behavioral	352557	158960	193597	FALSE	Kanai, M et al. Insights from complex trait fine-mapping across diverse populations. medRxiv (2021).
Morning_Person	Morning person	UKB	Behavioral	360203			TRUE	Kanai, M et al. Insights from complex trait fine-mapping across diverse populations. medRxiv (2021).
Nervous_Feelings	Nervous feelings	UKB	Behavioral	351779	83110	268669	FALSE	Kanai, M et al. Insights from complex trait fine-mapping across diverse populations. medRxiv (2021).
Neuroticism	Neuroticism	UKB	Behavioral	293006			TRUE	Kanai, M et al. Insights from complex trait fine-mapping across diverse populations. medRxiv (2021).
Neutro	Neutrophil count	UKB	Hematopoietic	350726			FALSE	Kanai, M et al. Insights from complex trait fine-mapping across diverse populations. medRxiv (2021).
Plt	Platelet count	UKB	Hematopoietic	351327			TRUE	Kanai, M et al. Insights from complex trait fine-mapping across diverse populations. medRxiv (2021).
PP	Pulse pressure	UKB	Cardiovascular	360863			TRUE	Kanai, M et al. Insights from complex trait fine-mapping across diverse populations. medRxiv (2021).
PrC	Prostate cancer	UKB	Other	349994	7316	342678	TRUE	Kanai, M et al. Insights from complex trait fine-mapping across diverse populations. medRxiv (2021).
RBC	Red blood cell count	UKB	Hematopoietic	351328			FALSE	Kanai, M et al. Insights from complex trait fine-mapping across diverse populations. medRxiv (2021).
Risk_Taking	Risk taking	UKB	Behavioral	348501	90489	258012	FALSE	Kanai, M et al. Insights from complex trait fine-mapping across diverse populations. medRxiv (2021).
SBP	Systolic blood pressure	UKB	Cardiovascular	360863			FALSE	Kanai, M et al. Insights from complex trait fine-mapping across diverse populations. medRxiv (2021).
Sensitivity	Sensitivity	UKB	Behavioral	350774	194729	156045	FALSE	Kanai, M et al. Insights from complex trait fine-mapping across diverse populations. medRxiv (2021).
SHBG	Sex hormone binding globulin	UKB	Other	313997			FALSE	Kanai, M et al. Insights from complex trait fine-mapping across diverse populations. medRxiv (2021).
Smoking_CPD	Smoking (cigarettes per day)	UKB	Other	111293			TRUE	Kanai, M et al. Insights from complex trait fine-mapping across diverse populations. medRxiv (2021).
Smoking_Ever_Never	Smoking (ever vs never)	UKB	Other	359657	164617	195040	TRUE	Kanai, M et al. Insights from complex trait fine-mapping across diverse populations. medRxiv (2021).
Suffer_from_Nerves	Suffer from nerves	UKB	Behavioral	348038	73931	274107	FALSE	Kanai, M et al. Insights from complex trait fine-mapping across diverse populations. medRxiv (2021).
T2D	Type 2 diabetes	UKB	Metabolic	360058	16468	343590	FALSE	Kanai, M et al. Insights from complex trait fine-mapping across diverse populations. medRxiv (2021).
T2D_BMI	Type 2 diabetes (adjusted by BMI)	UKB	Metabolic	358897	16468	343590	FALSE	Kanai, M et al. Insights from complex trait fine-mapping across diverse populations. medRxiv (2021).
TBil	Total bilirubin	UKB	Hepatic	343836			TRUE	Kanai, M et al. Insights from complex trait fine-mapping across diverse populations. medRxiv (2021).
TC	Total cholesterol	UKB	Lipids	345235			FALSE	Kanai, M et al. Insights from complex trait fine-mapping across diverse populations. medRxiv (2021).
Tense	Tense	UKB	Behavioral	350111	60500	289611	FALSE	Kanai, M et al. Insights from complex trait fine-mapping across diverse populations. medRxiv (2021).
Testosterone_M	Testosterone (females)	UKB	Other	158230			FALSE	Kanai, M et al. Insights from complex trait fine-mapping across diverse populations. medRxiv (2021).
TG	Triglyceride	UKB	Lipids	344952			FALSE	Kanai, M et al. Insights from complex trait fine-mapping across diverse populations. medRxiv (2021).
TP	Total protein	UKB	Other	316664			FALSE	Kanai, M et al. Insights from complex trait fine-mapping across diverse populations. medRxiv (2021).
UA	Uric acid	UKB	Renal	344801			FALSE	Kanai, M et al. Insights from complex trait fine-mapping across diverse populations. medRxiv (2021).
Urea	Urea	UKB	Renal	345014			FALSE	Kanai, M et al. Insights from complex trait fine-mapping across diverse populations. medRxiv (2021).
VitD	Vitamin D	UKB	Other	330456			TRUE	Kanai, M et al. Insights from complex trait fine-mapping across diverse populations. medRxiv (2021).
WBC	White blood cell count	UKB	Hematopoietic	351324			FALSE	Kanai, M et al. Insights from complex trait fine-mapping across diverse populations. medRxiv (2021).
WHRadjBMI	Waist-to-hip ratio (adjusted by BMI)	UKB	Metabolic	360505			TRUE	Kanai, M et al. Insights from complex trait fine-mapping across diverse populations. medRxiv (2021).
Worrier	Worrier	UKB	Behavioral	351785	199435	152350	FALSE	Kanai, M et al. Insights from complex trait fine-mapping across diverse populations. medRxiv (2021).
Worry_Too_Long	Worry too long after embarrassment	UKB	Behavioral	346479	165287	181192	FALSE	Kanai, M et al. Insights from complex trait fine-mapping across diverse populations. medRxiv (2021).

### Sheet: SLDSC_traits
Diseases and Traits	Reference	N (pop size)
Lymphocyte percentage	UKBiobank	444502
Monocyte percentage	UKBiobank	439938
Platelet count	UKBiobank	444382
Red blood cell count	UKBiobank	445174
Red blood cell volume	UKBiobank	442700
Eosinophil count	UKBiobank	439938
Basophil count	UKBiobank	439938
Neutrophil count	UKBiobank	439938
Mean corpuscular volume	UKBiobank	442122
Creatinine	UKBiobank	434158
Vitamin D	UKBiobank	415700
Bilirubin	UKBiobank	343836
GGT	UKBiobank	345062
HDL cholesterol	UKBiobank	316875
LDL cholesterol	UKBiobank	344613
SHBG	UKBiobank	313997
Triglycerides	UKBiobank	344952
Alkaline phosphatase	UKBiobank	433862
Aspartate amino transferase	UKBiobank	430982
Total protein	UKBiobank	397652
Inflammatory Bowel Disease	de Lange et al 2017	59957
Crohn's Disease	de Lange et al 2018	40266
Ulcerative colitis	de Lange et al 2019	45975
Eczema	UKBiobank	458699
Hypothyroidism	UKBiobank	459324
Rheumatoid Artrhitis	Okada et al 2014	37681
Primary Biliary Cirrhosis	Cordell et al 2015	13239
Lupus	Bentham et al 2015	14267
Type 1 Diabetes	Bradfield et al 2011	26890
All Autoimmune traits	UKBiobank	459324
Celiac disease	Dubois et al 2010	15283
Alzheimer's disease	Jansen et al 2019	450988
Multiple sclerosis	Sawcer et al 2011	27148
Number of children	UKBiobank	456500
Anorexia	Boraska et al 2014	32143
ADHD	Demontis et al 2019	55374
Autism	PGC cross disorder group	10263
Sleep Duration	Dashti et al 2019	446118
BMI	UKBiobank	458417
Major Depressive Disorder	Wray et al 2018	173005
Neuroticism	Nagel et al 2018	449484
Smoking Status	UKBiobank	457683
Years of Education	UKBiobank	454813
Intelligence	UKBiobank	117131
Morning Person	UKBiobank	410520
Insomnia	Jansen et al 2019	385506
Migraine	UKBiobank	361144
Schizophrenia	SCZ Working Group 2014	70100
SCZ.vs.BD	Ruderfer et al 2018	38855
Bipolar Disorder	PGC bipolar group 2011	16731
Parkinson's Disease	Corces et al 2020 NG	308518
Reaction Time	Davis et al 2018	300486
Age of first birth	Barban et al 2016	222037
Coronary Artery Disease	Schunkert et al 2011	77210
ECG rate	UKBiobank	53777
Atrial Fibrillation	Nielsen et al 2018	1030836
Systolic blood pressure	UKBiobank	422771
Diastolic blood pressure	UKBiobank	422771
Childhood onset (Asthma)	Ferreira et al 2019	314633
FEV1adjFVC (lung capacity)	UKBiobank	371949
Height	Lango Allen et al 2010	131547
Breast Cancer	UKBiobank	459324
BMI-WHR	UKBiobank	458417
Type-2 Diabetes	Morris et al 2012	6078
Basal metabolic rate	UKBiobank	354825
General risk tolerance	Karlsson Limmer et al 2019	466571
