## Supplementary Table 9 for "The Encyclopedia of DNA Elements"

### Sheet: Validation
Training Set	Features	AUROC		AUPRC
		mean	sd	mean	sd
UKBB	baselineLD	0.770679	0.0100334	0.798729	0.0104525
	baselineLD preEncode	0.763956	0.0144986	0.792611	0.0175853
	cV2F	0.793831	0.0076765	0.822079	0.00778091
	annotation chrmbpnet A549	0.659915	0.0163543	0.674989	0.0120493
	annotation chrmbpnet BLOOD	0.708926	0.00482966	0.724882	0.00506938
	annotation chrmbpnet BRAIN	0.688139	0.0158664	0.692729	0.0143841
	annotation chrmbpnet FAT	0.694334	0.0170686	0.711359	0.0246389
	annotation chrmbpnet GM12878	0.680834	0.0154082	0.685984	0.0109849
	annotation chrmbpnet GUT	0.700111	0.00849552	0.709193	0.015569
	annotation chrmbpnet HEART	0.683261	0.0120356	0.698465	0.0125498
	annotation chrmbpnet HEPG2	0.690194	0.0172719	0.703095	0.0156536
	annotation chrmbpnet K562	0.682631	0.00846849	0.689072	0.00897467
	annotation chrmbpnet KIDNEY	0.695791	0.0181088	0.708132	0.0231591
	annotation chrmbpnet LIVER	0.704939	0.02214	0.711935	0.0165104
	annotation chrmbpnet LUNG	0.695305	0.0167726	0.712678	0.0126704
	annotation chrmbpnet SKIN	0.677525	0.00749695	0.683287	0.013138
	annotation chrmbpnet SKNSH	0.670557	0.0152092	0.68778	0.0134631
	adastra	0.577491	0.0183461	0.586843	0.0173734
	afgr	0.563265	0.00833806	0.552839	0.00843846
	altius	0.611963	0.0112557	0.625685	0.0136904
	chrmbpnet	0.663351	0.0169195	0.670353	0.019075
	conserved	0.715882	0.0091856	0.750087	0.00761287
	e2f	0.666438	0.0120423	0.669156	0.0108821
	enformer chrmbpnet mpradeeplearn	0.708351	0.0188346	0.724956	0.015907
	enformer	0.70503	0.0167024	0.718023	0.0177916
	gtex	0.552902	0.00570449	0.589919	0.00540919
	mpra	0.594814	0.0124713	0.601068	0.0147659
	mpradeeplearn	0.585515	0.0146484	0.588128	0.014214
	v2f_e2f	0.762208	0.00943797	0.78552	0.0126395
	v2f	0.769264	0.021652	0.792098	0.0217065
	MPRA_subset	0.592348	0.0737855	0.587337	0.0492126
	vierstra_subset	0.601317	0.0119554	0.617282	0.0207496
MVP (AFR)	baselineLD	0.806821	0.0154742	0.803423	0.0245323
	baselineLD preEncode	0.805124	0.0259697	0.79957	0.0261263
	cV2F	0.824986	0.0133406	0.817429	0.0102549
	adastra
	afgr	0.620597	0.00740149	0.592479	0.0154415
	altius	0.561322	0.0262862	0.576282	0.0243801
	chrmbpnet	0.606783	0.0144142	0.610637	0.0220795
	conserved	0.5818	0.0155527	0.598556	0.0117876
	e2f	0.609384	0.00625542	0.62568	0.00752884
	enformer chrmbpnet mpradeeplearn	0.632598	0.0187085	0.648879	0.0154057
	enformer	0.630782	0.0206868	0.63347	0.0154044
	gtex	0.52189	0.0134071	0.550965	0.0135708
	mpra	0.521447	0.00952565	0.509716	0.0175718
	mpradeeplearn	0.515035	0.0124938	0.502253	0.0189393
	v2f_e2f	0.698487	0.00961959	0.701538	0.0209918
	v2f	0.711943	0.02774	0.714634	0.025918
MVP (EUR)	baselineLD	0.771109	0.00708287	0.778174	0.0108038
	baselineLD preEncode	0.776731	0.0077038	0.784128	0.00564658
	cV2F	0.821403	0.00603902	0.821155	0.00398349
	adastra	0.566488	0.0114973	0.54906	0.0118558
	afgr	0.674466	0.00978139	0.657325	0.0116208
	altius	0.539562	0.00641732	0.554038	0.00664916
	chrmbpnet	0.583765	0.0132234	0.592193	0.012623
	conserved	0.590887	0.00809048	0.621799	0.00858604
	e2f	0.590178	0.0113701	0.592103	0.0157319
	enformer chrmbpnet mpradeeplearn	0.60069	0.00831131	0.610618	0.00890903
	enformer	0.594172	0.00746632	0.605372	0.00898702
	gtex	0.541882	0.00468574	0.559378	0.00798566
	mpra	0.529801	0.00768694	0.527815	0.0038075
	mpradeeplearn	0.532622	0.00907128	0.532879	0.00924646
	v2f_e2f	0.735855	0.00996658	0.72859	0.00784403
	v2f	0.738227	0.00886552	0.734156	0.015054
