## Supplementary Table 11 for "The Encyclopedia of DNA Elements"

### Sheet: Sheet1
Species	Assembly	Intact Hi-C (.hic)	Genome Assembly
Homo sapiens (Human)	GRCh38	https://s3.us-east-1.wasabisys.com/aiden-suhas/hic_files/FINAL_GRCh38_processing/LCL/LCL_combined/9_12_23/inter_30.hic	Wasabi: GCA_000001405.15 (no_alt) NCBI FTP: GCA_000001405.15_GRCh38
Mus musculus (Mouse)	mm10 / CH12	https://s3.us-east-1.wasabisys.com/aiden-suhas/hic_files/FINAL_GRCh38_processing/comparative/CH12/inter_30.hic	Wasabi: Mus_musculus_assembly10 NCBI FTP: GCF_000001635.27_GRCm39 NCBI FTP: GCF_000001635.26_GRCm38.p6
Drosophila melanogaster (Common fruit fly)	dm6	https://s3.us-east-1.wasabisys.com/aiden-suhas/hic_files/FINAL_GRCh38_processing/comparative/dmel/inter_30.hic	Wasabi: dm6.fa GEO: GSM5182728 (Release_6_plus_ISO1_MT) NCBI FTP: GCF_000001215.4
Petromyzon marinus (Sea lamprey)	kPetMar1	https://s3.us-east-1.wasabisys.com/aiden-suhas/hic_files/FINAL_GRCh38_processing/comparative/pmar/inter_30.hic	Wasabi: GCF_010993605.1_kPetMar1 NCBI FTP: GCA_046128765.1_UKy_Petmar_fem1 NCBI FTP: GCF_048934315.1
Lethenteron camtschaticum (Arctic lamprey)	LetJap1.0	https://s3.us-east-1.wasabisys.com/aiden-suhas/hic_files/FINAL_GRCh38_processing/comparative/lcam/inter_30.hic	Wasabi: LetJap1.0_HiC.fasta GEO: GSM5182720 (LetJap1.0_HiC)
Strongylocentrotus purpuratus (Purple sea urchin)	Spur_5.0	https://s3.us-east-1.wasabisys.com/aiden-suhas/hic_files/FINAL_GRCh38_processing/comparative/spur/inter_30.hic	Wasabi: Spur_5.0.contigs_purged_HiC GEO: GSM5182724 (Spur_5.0) NCBI FTP: GCF_000002235.5_Spur_5.0
Ciona intestinalis (Vase tunicate)	ASM1832782v2 / KH	https://s3.us-east-1.wasabisys.com/aiden-suhas/hic_files/FINAL_GRCh38_processing/comparative/cint/inter_30.hic	Wasabi: Ciona_intestinalis_HT_Hoya_T-line_2019 GEO: GSM5182721 (Ciona_intestinalis_HT) NCBI FTP: GCF_018327825.1_ASM1832782v2 NCBI FTP: GCF_000224145.3_KH
